# Diverse high-fat diets drive multi-omic reprogramming that persists after dietary reversal

**DOI:** 10.64898/2026.03.17.708620

**Authors:** Andrew G Van Camp, Jiwoon Park, Elif Ozcelik, Onur Eskiocak, Kadir A Ozler, Katie Papciak, Santhilal Subhash, Hanan Alwaseem, Ilgin Ergin, Charlie Chung, Vyom Shah, Brian Yueh, Aybuke Alici, Miriam R Fein, Ceyda Durmaz, Christopher Mozsary, Ece Kilic, Namita Damle, Deena Najjar, Theodore M Nelson, Krista A Ryon, Daniel J Butler, Chirag J Patel, Christoph A Thaiss, Kivanc Birsoy, Christopher E Mason, Cem Meydan, Braden T Tierney, Semir Beyaz

## Abstract

Dietary fat composition modulates host physiology and the gut microbiome, but the long-term effects of specific fat sources and the extent to which these changes resolve after dietary reversal remain incompletely defined. Here, we present a longitudinal multi-omic resource of mice maintained for one year on a purified control diet, seven high-fat diets differing in predominant fat source, or reversal regimens in which animals were switched from high-fat to control diet after 4 or 9 months. We further incorporated two cohorts with distinct pre-existing microbiome configurations to determine how baseline community structure shapes diet-induced remodeling of the gut microbiome ecosystem. By integrating longitudinal phenotyping, fecal metagenomics, fecal metabolomics, plasma metabolomics and lipidomics, and intestinal single-cell RNA sequencing, we defined the shared and dietary fat-specific responses across host and microbiome compartments. Baseline microbiome composition strongly influenced microbial responses to diet, indicating that pre-existing community structure is a major determinant of dietary ecosystem remodeling. Although many altered features shifted toward baseline after dietary reversal, only approximately half of diet-associated microbial changes recovered within the study window. A subset of taxa exhibited persistent alterations, including sustained depletion of *Lactobacillus johnsonii* and *Bifidobacterium pseudolongum* and sustained enrichment of *Alistipes finegoldii*, consistent with a “microbiome memory” of prior high-fat diet exposure. This memory effect is mirrored in the host, by sustained suppression of major histocompatibility complex class II (MHC-II) gene expression in intestinal epithelial cells after dietary reversal. These findings indicate that dietary fats leave a lasting imprint on the host-microbiome interactome that survives dietary intervention. Together, these data establish a resource for defining how dietary fat source, baseline microbiome composition, and dietary history shape host–microbiome states. The entire resource is available online as an RShiny app.
