## Supplemental Tables for "Diverse high-fat diets drive multi-omic reprogramming that persists after dietary reversal"

### Sheet: Diet Compositions
	TD.97184 Purified Diet	TD.180552 45% Fat Kcal Diet (HCCO)	TD.180551 45% Fat Kcal Diet (FO, G)	TD.180535 45% Fat Kcal Diet (Palm, O)	TD.180536 45% Fat Kcal Diet (Olive, Y)	TD.180549 45% Fat Kcal Diet (Lard, R)	TD.180550 45% Fat Kcal Diet (AMF, B)	TD.170350.PWD 4:1 Ketogenic Diet (Lard, CB)
Diet Nickname	CONTROL	COCONUT OIL	FISH OIL	PALM OIL	OLIVE OIL	LARD	MILK FAT	KETOGENIC
Casein	200	245	245	245	245	245	245	171
L-Cystine	3	3.5	3.5	3.5	3.5	3.5	3.5	2.7
Corn Starch	392.234	84.986	84.986	85	85	84.986	84.986
Maltodextrin	132	115	115	115	115	115	115
Sucrose	100	200	200	200	200	200	200
Cellulose	50	58	58	58	58	58	58	50
Soybean Oil	70	30	30	30	30	30	30	50
Lard						195		500
Anhydrous Milkfat							195	150
Cocoa Butter
Coconut Oil, hydrogenated		195
Olive Oil					195
Palm Oil				165
Palmitic Acid				30
Fish Oil			195
Mineral Mix, AIN-93G-MX (94046)	35	43	43	43	43	43	43
Mineral Mix, w/o Ca & P (98057)								24.6
Calcium Phosphate, dibasic		3.4	3.4	3.4	3.4	3.4	3.4	18.78
Calcium Carbonate								9.1
TBHQ, antioxidant	0.014	0.014	0.014			0.014	0.014	0.02
Vitamin Mix, AIN-93-VX (94047)	15	19	19	19	19	19	19	18.4
Vitamin K1, phylloquinone	0.002
Choline Bitartrate	2.75	3	3	3	3	3	3	5.4
Red Food Color						0.1
Blue Food Color							0.1
Orange Food Color				0.1
Green Food Color			0.1
Yellow Food Color					0.1
CHO, g/Kg	600.756	413.747	413.747	413.759	413.759	413.747	413.747	17.9345
Fat, g/Kg	72	227.45	227.45	227.45	227.45	227.45	227.45	701.71
Fiber, g/Kg	50	58	58	58	58	58	58	50
Protein, g/Kg	177	216.65	216.65	216.65	216.65	216.65	216.65	151.47
SFA, g/Kg	10.5	197.55	59.1	118.815	37.845	76.65	127.35	293.75
MUFA, g/Kg	16.38	6.9	50.775	71.04	148.005	86.85	63.45	312.6
PUFA, g/Kg	42.84	18.3	82.65	34.365	39.03	55.35	26.1	92.45
n-6, g/Kg	37.24	15.9	22.725	31.47	35.46	51	23.7	82.95
n-3, g/Kg	5.6	2.4	59.925	2.895	3.57	4.35	3.375	9
Cholesterol, mg/Kg	40	49	1064.95	49	49	234.25	548.2	509.2
16:0, g/Kg	7.7	20.85	34.5	107.715	30.015	48.15	59.85	168.2
18:0, g/Kg	2.8	24.6	7.05	8.955	6.075	26.55	26.55	115.25
18:1, g/Kg	16.38	6.9	27.375	71.04	145.665	82.95	59.55	290.15
18:2, g/Kg	37.24	15.9	19.8	31.47	35.46	51	23.7	80.95
18:3, g/Kg	5.6	2.4	5.325	2.895	3.57	4.35	3.375	9
20:5 (EPA), g/Kg	0	0	26.325	0	0	0	0	0
22:6 (DHA), g/Kg	0	0	20.475	0	0	0	0	0
4:0, g/Kg	0	0	0	0	0	0	3.9	0
6:0, g/Kg	0	0	0	0	0	0	2.925	0
8:0, g/Kg	0	13.65	0	0	0	0	1.95	0
10:0, g/Kg	0	11.7	0	0	0	0	4.875	0
12:0, g/Kg	0	0	0	0	0	0	0	0
14:0, g/Kg	0	91.65	0	1.815	0	0	5.85	7.65
14:1, g/Kg	0	0	0	0	0	0	0	0
16:1, g/Kg	0	0	23.4	0	2.34	3.9	2.925	15.95
16:2, g/Kg	0	0	0	0	0	0	0	0
16:3, g/Kg	0	0	0	0	0	0	0	0
16:4, g/Kg	0	0	0	0	0	0	0	0
18:4, g/Kg	0	0	5.85	0	0	0	0	0
11:0, g/Kg	0	0	0	0	0	0	0	0
13:0, g/Kg	0	0	0	0	0	0	0	0
15:0, g/Kg	0			0	0			0
15:1, g/Kg	0	0	0	0	0	0	0	0
17:0, g/Kg	0	0	0	0	0	0	0	0
17:1, g/Kg	0	0	0	0	0	0	0	0
19:0, g/Kg	0	0	0	0	0	0	0	0
20:0, g/Kg	0	0	0	0.33	1.755	0	0	2.65
20:1, g/Kg	0	0	0	0	0	0	0	6.5
20:2, g/Kg	0	0	0	0	0	0	0	0.5
20:3, g/Kg	0	0	0	0	0	0	0	0
20:4, g/Kg	0	0	0	0	0	0	0	2
21:5, g/Kg	0	0	0	0	0	0	0	0
22:0, g/Kg	0	0	0	0	0	0	0	0
22:1, g/Kg	0	0	0	0	0	0	0	0
22:2, g/Kg	0	0	0	0	0	0	0	0
22:4, g/Kg	0	0	0	0	0	0	0	0
22:5 (DPA), g/Kg	0	0	1.95	0	0	0	0	0
24:0, g/Kg	0	0	0	0	0	0	0	0
24:1, g/Kg	0	0	0	0	0	0	0	0

### Sheet: Weights
cageID	Sex	status	diet_duration	reversion_duration	diet_short	0	14	30	45	60	75	90	105	120	135	150	165	180	195	210	225	240	255	270	285	300	315	330	345	360
Cont-3	M	on_diet	12		Control														42.1	42.3	42.5	44.6	44.6	44.9	45.7	46	46.4	45.7	45.4	40.1
Cont-3	M	on_diet	12		Control	26.9	33	35.6	38.1	40.4	40.8	43.8	43.7	45.1	45.4	46.6	46	46.2	49	47.5	47.8	50.2	50.9	51.4	0	0	0	0	0	0
Cont-3	M	on_diet	12		Control	25.1	30.4	32.1	32.2	34.2	33.6	37.2	34.8	36.8	38.1	41	39.5	40.2	43.5	44.1	43.8	44.3	45	44.8	46	46.7	47.2	47	46.8	0
Cont-3	M	on_diet	12		Control														43.4	43	43.2	45.5	44.8	45.1	45.7	48	48.5	48.7	48.2	0
Cont-3	M	on_diet	12		Control														39.9	40.2	40.5	38.9	38.4	38.2	37.8	38.3	37.5	35.6	33.3	37
Cont-4	M	on_diet	12		Control	25.3	30.7	31.7	32.6	34.4	34.5	37	38.4	38.8	40	40.8	41.3	41	42.7	43.2	42.9	43.2	45.4	45.7	45.8	45.2	45.6	45.8	47	48.3
Cont-4	M	on_diet	12		Control														39.5	40.2	40.3	36.6	39.1	40.1	40.3	40.2	40	39.6	40.2	41
Cont-4	M	on_diet	12		Control	26.5	28.9	30.6	34.2	32.9	31.7	34.3	35	33.7	34.5	35	34.7	35.9	38.7	39.8	39.7	38.4	40	39.9	40	41.2	42	42.3	42.8	44.2
Cont-4	M	on_diet	12		Control		25.6	27.4	28.6	28.5	28.9	28.7	28.9	30	29.9	29.7	30.2	30.1	29.4	29.6	30.4	30.2	30.7	30.8	41.3	42.2	33.5	31.7	32	38
1M	M	on_diet	12		Control		26.1	28	28.1	28.2	27.9	28.8	29.5	30	30.3	30.9	30.9	31.2	30.3	31.4	32.5	32.3	32.8	33.4	34.9	37.1	36.8	38	37.5	40.1
1M	M	on_diet	12		Control		28.5	30.1	29.9	29.7	30.8	31	30.5	30.1	30.4	29.4	31.2	31.9	30	31.7	31.6	33.2	32.6	31.9	0	0	0	0	0	0
2M	M	on_diet	12		Control		27.3	29.1	29	29	29.4	29.9	30	30.1	30.4	30.2	31.1	31.6	29.6	29.9	30.4	31.9	32.3	31.1	0	0	0	0	0	0
Lard-3	M	on_diet	12		Lard	26.4	29.6	35.1	37.7	40.6	42.4	44.7	42	48.2	48.1	49.9	49.7	50.1	52.4	53.7	54	55.2	56.6	56.8	56	56.6	57.2	58.9	60.9	61
Lard-3	M	on_diet	12		Lard	26.3	33.1	39.9	42.3	45.5	47	47.3	42	48.6	49.2	49.5	50.7	52.4	53.9	53.4	53.5	44.4	46.5	48.9	0	0	0	0	0	0
Lard-3	M	Reverted	9	3	Lard														53.1	52.4	50.4	58.3	57.8	57	52.8	46.7		44.8		40.2
Lard-3	M	Reverted	4	8	Lard									44.5	43.5	41.7	41.2	39.2	39.6	40	39.9	43.1		46.5	47.2	46		47.1		48
Lard-3	M	Reverted	4	8	Lard									46	45	43.7	43	39.2	42	39.9	0	0	0	0	0	0	0	0	0	0
Lard-4	M	Reverted	4	8	Lard									45.4	44.2	41.2	40.5	38.1	36.2	36.8	37.2	37		39	39.8	40.2		40		41.1
Lard-4	M	Reverted	9	3	Lard															52	51.8	52.3	52.4	50.9	47.8	44		37.6		37.1
Lard-4	M	on_diet	12		Lard	24.6	28.3	33.7	35.7	39	40	42.8	44.3	45.3	46.4	48	49.3	49.9	49.8	49.7	49.9	52	53.4	53	52.8	53.4	54	55	54.9	54.9
Lard-4	M	on_diet	12		Lard	25.6	31.2	38	40.5	44.7	45.5	47.2	46.4	47	48.5	48.3	48.8	48.8	50.6	50.3	50.2	53.1	52.6	52.9	53	52.8	53.1	53.6	54.6	54.9
Lard-4	M	Reverted	9	3	Lard														49.9	50.3	51.4	63.8	63.8	56.3	50.1	47.2		45.1		44.9
3M	M	on_diet	12		Lard		24.6	25.7	28.6	29.2	29.6	30.5	29.9	30.9	34.4	36.8	37.8	38.6	39.7	41.2	42	43.7	44.3	45.2	46.4	47.2	46.4	0	0	0
3M	M	on_diet	12		Lard		29.5	30.2	30.7	30.9	31.8	32	32.8	32.6	38.4	40	40.9	42.1	43.9	44.9	45.9	45.7	45.9	46.5	48.1	50.6	46.9	0	0	0
4M	M	on_diet	12		Lard		28.6	30.4	33	34.4	36.5	37.5	38.9	38.6	42.1	44	45.3	45.7	46.5	44.8	39.6	37.9	37.9	35.5	0	0	0	0	0	0
4M	M	on_diet	12		Lard		26.6	27.9	28.9	29.5	30.4	33.4	33	33.5	36.6	37.7	38.6	38.8	40.1	41.1	44.1	45.4	46.9	45.5	0	0	0	0	0	0
Palm-3	M	on_diet	12		Palm	23.6	27.5	29.2	31	35.8	40.3	44.3	47	48.3	48.5	48.8	50.1	50.3	52.1	52.3	53.6	55.3	55.5	55.8	0	0	0	0	0	0
Palm-3	M	on_diet	12		Palm	23.8	26.1	28.8	30.8	34.2	36.5	47.4	42	44.4	45.1	46.1	46.3	46.7	47.2	48.9	49.2	48.5	48.6	49.3	49	48.6	48	47.3	42	0
Palm-3	M	Reverted	9	3	Palm														52.3	53.3	53	53.7	54.1	56.6	54	52.6		41.9		42.2
Palm-3	M	Reverted	4	8	Palm									44.2	40.1	38	37.2	35.7	34.2	36.6	35.5	34.8		34.2	33.8	33		33.7		32.4
Palm-3	M	Reverted	9	3	Palm														52.7	50.8	51	55.9	55.5	56.7	48.6	40.7		38.3		36.7
Palm-4	M	on_diet	12		Palm	25.4	29	31.2	33.6	40	39.1	39.8	42.8	44.8	46.2	48.8	49.5	48.5	52.5	54.6	55	54.1	54.5	55.3	54.2	55	57.7	57.9	59.2	58.4
Palm-4	M	on_diet	12		Palm														50.1	51.2	51.7	54.5	54.3	54.8	55.1	55.4	55.7	60.4	61	59
Palm-4	M	Reverted	9	3	Palm	26	32	35.2	38.5	41.1	44.6	46.1	48.8	49.6	50.4	50.9	52	52.4	53.3	53.5	53.2	56.2	57.2	54.5	53.2	53.4		44.2		47.9
Palm-4	M	Reverted	4	8	Palm									45.3	44.1	44.4	44	44	42.9	43.1	40.4	0	0	0	0	0	0	0	0	0
Palm-4	M	Reverted	4	8	Palm									48	45.5	43.9	44.1	43.6	44	44.2	43.9	44.3		46.8	46.8	47		49.1		50.3
5M	M	on_diet	12		Palm		29.9	31.7	34.8	35	37.2	39.6	43.5	44	45.1	48.5	48.8	48.5	48.1	50.1	50	51.4	52	53.5	55	57.2	56	51.6	50.9	54.2
5M	M	on_diet	12		Palm		28.4	30.1	32.6	34.1	37.3	37.9	41.6	42.4	44.6	47.1	48	47.8	47.6	47.5	47.3	49.6	50.8	50.4	52.2	54	51.5	42.8	43.6	46
6M	M	on_diet	12		Palm		28.3	30	30.7	32.4	34	38.1	40.1	42.2	45.1	49.8	50.8	51.3	52.2	53.4	53.5	54.8	56.5	58.1	0	0	0	0	0	0
6M	M	on_diet	12		Palm		25.2	26.5	26.9	28.5	30.1	33.8	35	36.9	39.4	42	40.8	40.8	41.6	43.6	44.1	45.9	47.8	47.4	0	0	0	0	0	0
Olive-3	M	Reverted	9	3	Olive														54.1	53.9	54.2	56.1	57.4	52.6	53	55.9		54		46.2
Olive-3	M	on_diet	12		Olive	25.6	26	30.2	30.5	33.8	34.4	37	36.2	39.5	40.2	40.9	42.7	42.8	43.2	43.2	45.4	44.4	46.1	46.3	45.9	45.2	44.6	46.3	48.9	49.9
Olive-3	M	on_diet	12		Olive	24.9	29.1	35.3	37.9	42.7	44.1	46.3	45	47.2	47.3	47.9	49.1	49.2	51.3	50.5	50.4	51.2	54.1	53.7	53.9	54.2	55.2	57.2	58.9	60.2
Olive-3	M	Reverted	4	8	Olive									44.6	40.1	39.3	39.2	38.1	38	37.8	37.2	38		39.2	40.1	43.3		45.4		45.8
Olive-3	M	Reverted	4	8	Olive									44.9	44.4	42.8	41.9	39.5	36.8	36.9	36.6	34		36.5	35.5	34.7		35		36.2
Olive-4	M	on_diet	12		Olive	25.4	29.6	35.2	36.7	40.9	41.6	44.5	46.6	47.2	46	48	49.2	48.6	50.5	50.4	50.8	53.3	54.3	55.1	55.9	56.6	58.8	60.2	59.4	56.9
Olive-4	M	on_diet	12		Olive														53.7	53.2	53.4	54.6	54.3	57.6	57.7	57.2	56.9	56.4	57.3	0
Olive-4	M	Reverted	4	8	Olive									41.6	38.2	35.7	35.2	34	33	34.4	34.4	0	0	0	0	0	0	0	0	0
Olive-4	M	Reverted	9	3	Olive														46.9	46.5	46.2	45.4	41.4	0	0	0	0	0	0	0
Olive-4	M	Reverted	9	3	Olive	26.7	30.5	34.4	35.5	39.2	40	42.2	43.4	45.2	45.4	47	47.3	48	47.3	47.7	48.2	53.1	47.9	45	44.3	41.1		40.7		42.4
7M	M	on_diet	12		Olive		28.7	29.3	31.8	33.5	35.1	37.2	38.7	38.8	41.4	44.3	43.2	43.9	45.3	47.1	47.3	48.3	49.2	50.1	52.6	51.2	51	43.5	44	45
7M	M	on_diet	12		Olive		29.4	30.8	32.3	33.9	36.6	37.7	39.7	40.7	41.3	43.9	44.4	44.8	46.3	47.9	48.2	49.5	50.6	50	51.7	51.3	51.1	44.8	45.3	47.9
8M	M	on_diet	12		Olive		23.9	25.6	26.2	27.7	29	30.6	31	31.2	31.7	33.1	32.8	34.5	35.5	36.2	37.8	38.9	40.4	40.4	0	0	0	0	0	0
8M	M	on_diet	12		Olive		27.1	28.6	29.2	31.7	35.6	37.3	40	40.1	41.5	44.2	44	44.4	45.5	47.6	47.2	47.6	48.3	48.5	0	0	0	0	0	0
Milk-3	M	Reverted	4	8	Milk										47.3	44.8	44.3	44.9	40.4	40.2	39.4	40.1		42.1	42.7	44.1		45.1		46.6
Milk-3	M	on_diet	12		Milk														52	51.8	52.3	52.8	53	54.5	55	54.9	54.7	55	56.7	55.9
Milk-3	M	on_diet	12		Milk	26.1	28.6	33.9	36.9	42.1	42.9	46.4	48.7	49.4	50	51.6	51.9	53.5	52.9	52.7	52.9	56.5	57	58.4	59	59.9	62.7	61.8	62.1	0
Milk-3	M	Reverted	9	3	Milk	23.5	26.2	33.4	36.3	41.2	42.6	46.1	46.9	47.7	48.6	49.5	49.1	50.3	50.8	50.5	51.6	53.1	53.6	53.2	52.2	49.7		45.4		47.2
Milk-3	M	Reverted	9	3	Milk														52.4	52.9	53	54.3	53.6	53.2	54.2	49.6			44.4	44.9
Milk-4	M	on_diet	12		Milk	23.7	26.5	29.6	31.2	34.2	34.3	37.9	39.7	41.7	42.5	44.6	45.4	47.2	47.2	46.6	48.9	47.9	48.1	48.3	48.4	48.7	49.4	49.6	50.4	51.4
Milk-4	M	Reverted	4	8	Milk									45.8	41.7	39.6	39.1	39.4	37.9	35.7	36	0	0	0	0	0	0	0	0	0
Milk-4	M	Reverted	4	8	Milk									44.1	41.6	39.6	39.2	39.6	38.3	38.9	37.6	37.4		38	38.1	39.8		41.3		43.1
Milk-4	M	on_diet	12		Milk	24.6	27.2	33.1	35.1	38.9	41.7	45.8	48	48.1	49.1	51.1	52.2	50.8	55.3	55.4	53.8	58.6	60.1	60.2	61.5	62	63.6	64	65.5	64.2
Milk-4	M	Reverted	9	3	Milk														51.2	50.8	49.9	54.1	56.2	54.3	50	49.6		44.4		44.9
9M	M	on_diet	12		Milk		27.1	28	30.2	30.7	32.7	34.3	37.3	37.5	40.2	42.6	43.5	44.1	44.7	46.1	46	47.2	48	48.5	50.8	51.5	50.7	43.6	44.6	44
9M	M	on_diet	12		Milk		26.7	28.1	29.8	29.9	30.3	31	32.7	32.9	34.6	37.7	38.2	38.2	38.7	40.6	42	43	44.8	43.8	47.2	45.4	43.7	38.6	39.1	40.2
10M	M	on_diet	12		Milk		29.6	31.3	33.8	34.2	38.1	40.1	42.6	42.8	43.9	45.5	45.6	46.5	47.1	47.4	47.4	49.4	51.6	51.4	0	0	0	0	0	0
10M	M	on_diet	12		Milk		27.8	28.8	31.3	31.4	34.7	36.4	37.5	37.5	40.1	41.4	41.4	40.9	42.8	42.2	43.5	45.5	46.6	46.6	0	0	0	0	0	0
Fish Oil-3	M	Reverted	4	8	Fish									35.2	33.8	33.8	33.7	31.9	30.9	30.2	0	0	0	0	0	0	0	0	0	0
Fish Oil-3	M	Reverted	4	8	Fish									34.2	33	32.4	32.1	32	31.9	32.3	31.8	33.7		34.3	36.7	38.4		39		41.5
Fish Oil-3	M	Reverted	9	3	Fish														33.1	32.9	33.2	34.9	36.2	36.8	33.3	30.9		34.9		34
Fish Oil-3	M	on_diet	12		Fish	24.2	27	29.5	28.2	32.1	32.1	33.7	34	35.1	34.8	36.8	37.6	40.1	38.2	37.8	38.2	43.6	44	44.3	46	47.1	47	46.3	45.3	45
Fish Oil-3	M	on_diet	12		Fish	25.5	29	30	29.1	31.7	31.3	32	32.5	32.7	32.4	34.1	34	34.7	35.9	35.4	35.5	36.7	36.7	37.2	38.2	37.5	36.9	36.6	36.1	0
Fish Oil-4	M	Reverted	4	8	Fish									32.8	32.7	33	32.8	32	31.8	33.3	33	34.5		33.7	33.4	35		36.6		39.5
Fish Oil-4	M	on_diet	12		Fish														47.5	46.5	47.4	50.7	51.9	50.3	50	49.8	49	49.3	47.9	44.3
Fish Oil-4	M	on_diet	12		Fish	25.4	29.4	30.3	30.7	33.3	33.3	36.2	37.1	38.4	37.1	40	40	39.8	45.2	45.4	45.7	48.2	49	49.3	49	49.3	49.5	47.8	44.7	44.6
Fish Oil-4	M	Reverted	9	3	Fish	25.9	28.6	29.7	30.1	31.9	32.3	34.9	35.9	36.5	37	38.8	38	40.1	42.6	43.1	42.9	44.7	45.3	43.6	44	41		40.5		40.5
Fish Oil-4	M	Reverted	9	3	Fish														44.8	44.9	46.2	50	51.5	50.3	49.4	44.9		41.5		41.3
11M	M	on_diet	12		Fish		23.1	24.7	26	26	25.5	26.7	28	26.9	27.4	29.1	29	29.7	28.4	29.8	29.8	32	30.8	31.7	32.8	32.9	33.2	31.4	0	0
11M	M	on_diet	12		Fish		23.3	24.4	25.9	26.8	27.7	28	30.4	28.5	29.4	31.3	30.6	31.5	30.9	33.8	33.4	35.3	36.7	37.2	37.5	38.9	41.1	37	37.5	36.9
12M	M	on_diet	12		Fish		25.5	26.9	27.9	28.1	28.5	30.5	30.8	31	30.8	31.3	31.9	31.8	31.2	32.8	32.7	35	34.9	35.5	0	0	0	0	0	0
12M	M	on_diet	12		Fish		25	25.1	25.9	26.9	28.7	29.9	31.1	29.7	31.1	32.4	32.8	34.4	34.3	35.1	34.8	37.1	38.5	37.5	0	0	0	0	0	0
Coconut-3	M	on_diet	12		Coconut														55.7	55.3	54.8	58.4	60.2	60.5	60.8	61	60.5	60.3	62	62.5
Coconut-3	M	on_diet	12		Coconut	25.8	30.5	34.5	37.5	39.8	44	47.9	49.3	51	52	52.2	53.8	50.5	56.7	53.8	54.2	57.9	58.9	59.2	60	60.6	60.9	61.1	62.1	65.2
Coconut-3	M	Reverted	4	8	Coconut									41.3	40.9	36.1	35.7	32.4	32.6	34.2	34.8	35	0	0	0	0	0	0	0	0
Coconut-3	M	Reverted	9	3	Coconut														48.2	48.7	49.1	52.6	54.4	52.4	48.8	45		41.3		42.3
Coconut-3	M	Reverted	9	3	Coconut	25.5	29.9	30.8	31.4	32.3	33.5	34.8	34.6	35.8	35.1	36.5	38.2	39.7	42.1	42.5	43.4	45.8	46.9	47	46.2	38.8	0	0	0	0
Coconut-4	M	on_diet	12		Coconut														53.5	53.4	53	56.2	57.5	48.3	60	60.6	61	60.9	62.8	65.1
Coconut-4	M	on_diet	12		Coconut	25.6	26.2	29.8	32.9	36.2	37.7	39.8	42.7	45	47	49.4	49.7	50.6	52.2	51.7	51.4	54.5	55.1	54.8	57.3	57	57.9	59.7	60.7	62.4
Coconut-4	M	Reverted	9	3	Coconut	25.3	29.1	30.3	32.5	35.7	37.5	41.2	43.2	45.6	47.2	49.8	50.6	51	52.9	53.2	52.7	54.6	55.4	57.6	54.3	47.8		47.1		52
Coconut-4	M	Reverted	4	8	Coconut									46	42.2	39.9	40	44.2	35.1	37.1	36.7	0	0	0	0	0	0	0	0	0
Coconut-4	M	Reverted	4	8	Coconut									47	45.8	44.4	43.9	37.2	42.1	42.3	42.7	42.6		42.2	42.5	43.1		43		48.8
13M	M	on_diet	12		Coconut		25.1	27	28.2	30.4	31.4	31.5	33.9	34.8	36.7	39.2	41.2	40.5	41.8	41.1	43.7	46.4	44.6	47.8	50.1	52.6	48.7	41.1	39.3
13M	M	on_diet	12		Coconut		25.4	26.6	28.2	29.1	29.4	29.2	30	31.5	31.5	33.8	34.9	34.8	35.1	35.1	36.9	38.6	39.6	39.6	41.8	44.6	43.5	0	0	0
14M	M	on_diet	12		Coconut		31.6	32	37	37.7	41.3	43.7	44.9	44.5	45.1	48.1	49.7	50.2	49.7	51.1	51.4	53.9	54.4	55.5	0	0	0	0	0	0
14M	M	on_diet	12		Coconut		28.7	31.6	33.6	34.9	38.3	38.5	39.6	39	38.8	42.3	44.2	45	46.2	47	48.9	53.3	53	54.6	0	0	0	0	0	0
Keto-3	M	Reverted	4	8	Keto									33.8	34.7	34.7	34.5	35.8	35.7	39.4	40.6	42.2		32.9	33.5	35		37.9		42
Keto-3	M	on_diet	12		Keto	25.2	30.3	29.8	30	30	30.2	33.6	31.1	31.7	31.5	31.6	31.7	32.8	31.6	31.2	32	32.3	32.5	32.4	33.4	33.6	34.2	34.8	34.3	32
Keto-3	M	Reverted	9	3	Keto														43.2	43.3	43.2	45.4	46.4	36.7	37.8	40		41		42.2
Keto-3	M	on_diet	12		Keto	26.1	30.2	29.5	29.7	29.7	29.8	29.3	29.2	28.7	28.6	27.7	27.7	28	29.1	29.3	29.9	0	0	0	0	0	0	0	0	0
Keto-3	M	Reverted	9	3	Keto														32.2	31.9	33.4	29.9	32.2	38.2	36.6	33.9		33.6		43.6
Keto-4	M	Reverted	4	8	Keto									33	34.4	35	34.8	36	36.2	40.3	41	0	0	0	0	0	0	0	0	0
Keto-4	M	Reverted	4	8	Keto									33.1	34.7	34.9	34.2	31.7	32	32.9	34.1	37.1		43.6	40.2	39.8		40.5		40.1
Keto-4	M	on_diet	12		Keto	26.1	32.3	31.6	31.4	32.8	33	33.5	33.9	34.4	34.1	35.2	35.1	36.4	37.2	37.8	39.1	39.7	39.8	40.3	41	40.9	41.9	43	44.6	45.5
Keto-4	M	on_diet	12		Keto	26.5	29.9	28.9	30	30.8	31	32.5	32.7	33	32.2	32.3	32.1	30.9	39.5	39.3	39.7	43	41	36.2	0	0	0	0	0	0
Keto-4	M	Reverted	9	3	Keto														32.9	33	33.4	32.1	32.9	39	40	39.8	0	0	0	0
15M	M	on_diet	12		Keto		25.6	25.9	27.2	28.5	30	29.8	30.6	30.7	32.3	32.6	32.9	33.1	30.1	26.1	30.9	30.6	30.8	31.5	31.4	32.3	32.1	31.9	32	32.4
15M	M	on_diet	12		Keto		24	25.3	28	29.5	30.3	30.3	30.8	31.6	32.4	32.1	32.5	32.2	30.5	26.6	32	32.8	33.2	33.6	34.3	35.9	32.2	33.4	32.5	31.9
16M	M	on_diet	12		Keto										29.8	29.8	28.4	29.6	29.8	32.9	28.5	31.2	32.3	32.4	34.7	34	34.7	0	0	0
16M	M	on_diet	12		Keto		24	25	27.6	28.9	28.5	29.9	31	31.5	31.6	32	32.9	32	31.9	32.4	33.2	33.5	33	32.4	0	0	0	0	0	0
Cont-1	F	on_diet	12		Control														28.9	29.2	29.5	27.3	29.8	29.1	31.1	32.6	32	31.8	31.1	32.5
Cont-1	F	on_diet	12		Control	19	20.7	21.4	22.2	22.8	22	23.3	23.4	23.6	23.2	26	24.9	25	26.1	25.6	25.2	27	27.9	28.2	28.1	29.7	30.8	30.3	30	32.1
Cont-1	F	on_diet	12		Control	19.4	20.9	20.8	23.4	22.4	22.4	25.1	24.7	26.3	24.5	25.8	26.7	26.3	27.2	27.6	27.9	27.6	30.3	30.1	30.5	32.2	33.7	34	33.2	33.8
Cont-1	F	on_diet	12		Control														26.3	27.4	27.5	27.3	28.5	28.7	29.1	30	31.2	31.5	32	31.2
Cont-1	F	on_diet	12		Control														26.7	26	26.3	25.6	27.2	27.2	25.9	27.5	27.7	27.5	27.9	27.6
Cont-2	F	on_diet	12		Control														26.2	27.3	27	25	25.5	27.3	31.2	31.5	31.4	30.9	28.2	29.3
Cont-2	F	on_diet	12		Control														28.3	29.4	30.3	29.6	28	28.2	26.1	26	25.5	0	0	0
Cont-2	F	on_diet	12		Control														24.5	24.5	24.8	24.6	27.2	27.4	27	30.2	27.1	26.8	26.4	30.2
Cont-2	F	on_diet	12		Control	18.9	20.8	22.4	21.9	22.4	22.1	23.7	24.6	23.4	23.9	24	24.1	24.2	27.7	27.2	28.1	26.3	26.2	26	26.9	28.4	28	27.7	26.8	26.4
Cont-2	F	on_diet	12		Control	18.9	21.8	21.8	22.1	23.8	21.8	23.5	24.9	25.1	24.3	26.6	26.5	26.1	30.2	31.4	30.9	30.2	30.7	31.1	32.2	32	31.5	31	30.6	29.6
1F	F	on_diet	12		Control	18.1	18.1	19.9	19.6	19.6	21.8	19.8	21	20.7	22.8	20.5	20.4	20.4	20.7	21	20.9	25.1	22.9	21.9	26	18.2	23.8	23.2	11.3	24.3
1F	F	on_diet	12		Control	20	20	22.4	22.3	21.8	22.3	22.3	23	23.7	22.9	23.9	23.3	23.6	24.2	24.5	24.6	26.8	26.5	26.5	27.9	29.9	31.5	33.4	33.8	35.3
2F	F	on_diet	12		Control	19.6	19.6	21.7	22.1	20.9	22	22	21.5	22.8	23.2	24.3	23.4	24	22.7	24.2	24.4	24.9	25.6	24.5	25.4	0	0	0	0	0
2F	F	on_diet	12		Control	19.3	19.3	20.5	20.8	20.5	21	21.5	21.8	22.1	22.2	22	21.9	23.9	22.5	23.4	23.5	23.6	24.6	23.6	24.8	24.8	0	0	0	0
Lard-1	F	Reverted	4	8	Lard									28.3	28.3	28.7	28.3	26.8		26.4	27	28.1		30.2	30.1	30		33.3		33.5
Lard-1	F	Reverted	9	3	Lard														32.1	31.8	32	36.7	37.9	41	39.9	34.5		35		35.1
Lard-1	F	on_diet	12		Lard	19.8	20.4	23.1	22.6	25.6	24.1	24.4	24.7	26.4	26.7	26.6	26.8	27.1	27.8	28.5	29.4	30.2	28.8	29.2	0	0	0	0	0	0
Lard-1	F	on_diet	12		Lard														39.8	39.1	39.5	44.2	43.2	44.4	45.7	41	0	0	0	0
Lard-1	F	Reverted	9	3	Lard	19.5	20.3	22.6	21.9	24.3	23.4	26	27.5	29	32	33.7	34.5	35.2	42.3	40.8	41.2	47.3	48.3	42.1	42.4	43.3		42.8		41
Lard-2	F	on_diet	12		Lard	19.5	20.8	21.9	23.6	25.2	28.1	32.2	32.5	34.6	36.3	39.2	39	41.2	43.3	44.2	44	44.4	41.1	41	0	0	0	0	0	0
Lard-2	F	on_diet	12		Lard	19.6	20.2	22.3	22.8	26.3	25	29.1	28.4	30.4	32.7	35.4	34	33.7	41.5	41.7	41.8	44.4	46.7	46.5	46.2	46	49.2	49.3	50.9	52.9
Lard-2	F	Reverted	4	8	Lard									27	25.2	26.3	26	26.1	26.7	29.4	29.1	28.7		27.2	27.4	27.8		28.4		27.9
Lard-2	F	on_diet	12		Lard															46.3	46.2	53.6	56.7	57.3	58.5	54.2	50.1		42.3	41.1
Lard-2	F	Reverted	9	3	Lard															52.4	51.5	38	59.6	59.3	58.7	59.1		50		48.1
3F	F	on_diet	12		Lard		20.1	20.7	21.3	22.4	22.8	23.8	25	24.8	30.4	29.2	29.1	29.1	29.9	30.4	32.8	35.2	36.7	38.4	39.7	0	0	0	0	0
3F	F	on_diet	12		Lard		21.1	22.2	21.4	21.1	23	23.3	24.9	25.3	26.2	28.8	28.7		30.6	31.8	32.2	33.9	35	34.6	37.2	37.9	0	0	0	0
4F	F	on_diet	12		Lard		17.6	19.4	20.2	20.4	20.2	21.6	22.7	23.9	25	26.5	26.3	27.2	30.4	28.1	29.3	30.6	32.1	33.7	36.8	40.5	0	0	0	0
4F	F	on_diet	12		Lard		21	20.6	20.7	22.5	25.7	25	26	26.6	29.7	28.8	29.1	29.6	31.4	32.1	34.3	35.9	38.5	38.9	41.2	43.1	42	0	0	0
Palm-1	F	on_diet	12		Palm	18.6	18.4	21.9	21.3	24	26.7	32	30.5	33.3	35	37.6	37.4	37.1	43.2	44.4	44.7	45	45.9	48.4	49	49.7	51.9	50.1	48	0
Palm-1	F	Reverted	4	8	Palm									26.6	23.8	24.1	23.9	23.5	24.6	25.6		25.9		26.6	27	28.5		28		27.7
Palm-1	F	on_diet	12		Palm														41.2	42.7	42.3	47.6	47.2	48.9	48.7	50.1	52.6	52.9	56	49.7
Palm-1	F	Reverted	9	3	Palm														28.9	29.9	30.2	28.9	30.5	30	28.9	34.5	0	0	0	0
Palm-1	F	on_diet	12		Palm	17.9	18.4	19.2	20.1	20.5	21.7	22.6	23.5	26	28.8	31.9	33	32.8	36.1	35.2	35.4	39	39.2	40.2	42.3	43	43.7	44.2	44.6	46.2
Palm-2	F	Reverted	4	8	Palm									33.1	30	29.6	29.5	26.1	27.3	28.5		28		26.6	26.9	28.1		29.5		30.2
Palm-2	F	on_diet	12		Palm	18.7	20.1	21.4	21.6	25.1	25.4	27.8	28.9	30.5	32.3	34	34.9	35.5	38.4	37.8	37.3	42.3	42.1	43.4	44	44.7	47.8	47.7	48.1	50.1
Palm-2	F	on_diet	12		Palm	19.3	19.6	21.7	22.7	25.3	28.7	30.3	34.6	36.3	38.8	41.4	42	42.7	45.3	45.3	45.2	51.1	51.7	53.3	56.1	55.8	56.3	58	59.3	61.2
Palm-2	F	Reverted	9	3	Palm														35.4	36.1	36.7	43.2	41.8	42	41.8	39.2		38.8		39.5
Palm-2	F	Reverted	9	3	Palm														44.9	45.2	45.1	46.2	49	50.2	51.7	46.7		40.2		0
5F	F	on_diet	12		Palm	18.5	20.6	19.8	20.5	20.9	21.3	22	23.5	23.4	28.1	24.8	28.6	30.9	31.3	30.5	33.3	28	28.8	30.4	32.4	31.4	27.6	27.9	28	30
5F	F	on_diet	12		Palm	18.2	19.6	21	21.3	22.6	23.8	25.7	24.7	24.9	26.7	26.4	26.6	29	26.7	28.3	30.4	33.1	34.3	36.7	38.6	37.7	33.6	34	34.9	34.8
6F	F	on_diet	12		Palm	22.6	22.9	26	24.4	28.3	31.1	30.5	31.4	33.2	36.8	34.7	33.4	36.3	37.2	34.3	37.2	39	39.3	41.2	41.9	40	34	33.3	34.4	35
6F	F	on_diet	12		Palm	19.9	20.9	23.2	22.3	22.4	22.3	24.6	25	26.1	25.6	27.8	25.9	27.4	29.9	28.8	32.2	32.3	28	28.1	0	0	0	0	0	0
Olive-1	F	on_diet	12		Olive	18.3	18.3	20.6	21.8	22.4	23.9	30.3	27.1	29.8	34.4	34.5	34	35.1	38.2	39.2	38.8	39.6	40.5	42.5	43	42.8	42.3	45.6	49.4	50.3
Olive-1	F	on_diet	12		Olive	18.9	19.1	21.9	22.1	26.2	26.1	30.3	31.4	32.6	32.7	36.8	36.6	38.2	39.1	38.8	39.1	42.8	44.5	46.4	46	45.8	45.6	47.8	51	49.9
Olive-1	F	on_diet	12		Olive														39.9	39.6	40.2	44.7	45.6	41.3	43	45	49.2	43.3	52.4	0
Olive-1	F	Reverted	4	8	Olive									29.7	27.1	27.2	26.6	26.5	26.5	26.3	26.5	30.1		38.9	35	33		32.8		32.4
Olive-1	F	Reverted	9	3	Olive														37.6	38.1	38	38.9	39.6	39.5	38.2	37.1		32.9		32.4
Olive-2	F	on_diet	12		Olive														34.6	35.2	35.6	34.3	35.3	36.1			37	36.5	37.8	39.2
Olive-2	F	on_diet	12		Olive	18.6	19.3	21	20.7	24.3	23	25.1	27.6	28.7	30.5	31.8	32.9	32.7	37.8	39.4	40.2	38.7	39.7	40			41.1	40.9	42.5	45.2
Olive-2	F	Reverted	4	8	Olive									30.3	27	25.3	25.1	25	25.5	25.4	25.5	26.2		27.5	28.6	28.9		27.3		27.1
Olive-2	F	Reverted	9	3	Olive															42.8	42.9	44.3	46.3	39.3	40	42.7		33	0	0
Olive-2	F	Reverted	9	3	Olive	18.5	19.8	21.2	21.8	23.5	23.2	25.7	27.9	29.4	31.6	30.6	31.4	31.5	35.1	35.7	36.2	35.6	37	39	34.4	30.1		31		32.8
7F	F	on_diet	12		Olive	18.6	20.2	20.9	21.4	22.6	22.3	24.5	23.2	25	23.6	24	23.3	24.7	26	24.3	24.4	24.9	26.2	27.6	39.2	41.2	28.3	0	0	0
7F	F	on_diet	12		Olive	22.1	24.1	24.3	26.6	27	28.8	28.6	30.2	29.9	30.8	29.9	33.4	33	32.5	34.4	32.6	35.7	37	39.8	41.5	41.7	43.2	38	37	37.1
8F	F	on_diet	12		Olive	18	19.9	20	20.2	22.4	24.7	22.7	22.6	24.8	24.4	24	25.8	25.4	25.1	24.5	26.3	28.7	32.7	31.6	36.6	0	0	0	0	0
8F	F	on_diet	12		Olive	19.9	20.5	22.4	27.2	22.6	23.1	26	25.2	29	26.5	30.4	28.4	29	30.5	30.5	32.1	34.9	34.9	37.5	39.6	40.6	37.8	35.1	33.3	0
Milk-1	F	Reverted	4	8	Milk									32.8	31.6	30.8	31	29	28.1	28.3	28.5	30.7		32.1	32	32.3		33.9		35.2
Milk-1	F	on_diet	12		Milk	19.5	21.4	25.4	28.5	32	32.2	36.6	39.5	41	36.3	32.8	31.3	31.7	36.6	36.5	36.4	38.8	39.3	40.2	40	41.3	42.1	39.7	34.7	0
Milk-1	F	on_diet	12		Milk	20.2	21.5	26.4	26.6	29.5	30.9	31.5	32.4	33.8	35.6	38.7	36	37.2	39.9	40.4	41.9	42.6	44.5	44.9	47	48.9	49.5	49.3	50.4	52.8
Milk-1	F	on_diet	12		Milk														35.6	35.8	36.2	38.6	39	41.4	42	41.9	42.2	43.6	45.9	47.8
Milk-1	F	Reverted	9	3	Milk														34.1	33.8	35.6	42.4	41.8	39.4	39.6	41.1		36.2		33.2
Milk-2	F	Reverted	4	8	Milk									32	30.7	28.8	28.7	29.2	28.1	28.8	28.2	30.5		32.4	32.1	32.9		36.1		34.2
Milk-2	F	on_diet	12		Milk	20.3	20.1	24	23.6	27	27.2	30.4	31.9	34.1	36.1	37.7	38.7	38.9	43.2	43.5	44.2	45	45.7	45.9	46	48.6	51.4	51.6	52.7	52.9
Milk-2	F	Reverted	9	3	Milk															49.7	50.2	52	56	56.3	49.3	40		40.2		43.8
Milk-2	F	Reverted	9	3	Milk															47.5	48.5	53.8	54.4	52.3	48.5	39.9		40.2		0
Milk-2	F	on_diet	12		Milk	20.2	20	23.4	24.7	28.9	26.7	30.2	32.4	33.9	36.1	38.1	38.4	37.2	42.2	43.1	42.8	45.8	44.4	45.3	47	49	49.1	45.5	42.2	0
9F	F	on_diet	12		Milk	17	17	18.3	19.4	19	19.8	20.7	21.1	21.9	20.9	21.8	23.4	22.8	23.6	23.8	23.8	23.8	25.7	25.9	28.5	29	27.7	0	0	0
9F	F	on_diet	12		Milk	18.9	18.9	19.3	21.1	22	22.4	23.6	24.1	27.4	29.3	26.1	29.2	25.6	27.9	33.9	31	33.7	37.1	38.3	41.8	44.3	44.6	37.6	34	38.2
10F	F	on_diet	12		Milk	21.8	21.8	21.6	22.1	22.2	24.7	24.1	26.9	26	25.3	26.5	29.2	27.8	29.3	27.2	29.6	30	31.7	31.8	33.5	0	0	0	0	0
10F	F	on_diet	12		Milk	19.8	19.8	21.5	20.6	21.4	22.7	24.5	24.2	24.9	25.6	25.7	27.6	28.4	28.1	28.9	28.9	28.9	31.1	31.6	34.3	35.1	33.7	29	27.5	0
Fish Oil-1	F	on_diet	12		Fish	20	21.5	23.3	23.6	25.5	24.3	23.9	24.8	27.6	27.5	28.6	28.8	29.9	30.1	30.2	31.5	34.2	33.3	32.8	36.6	37	37.3	36	36.7	36.1
Fish Oil-1	F	Reverted	4	8	Fish									28.3	25.7	25.2	25.9	25.6	26.1	26.2	25.4	27.1		31	32.4	31.9		32.9		33.1
Fish Oil-1	F	on_diet	12		Fish														27.9	27.8	28.3	30	27.1	27.1	28	29.4	29.8	29.4	28.8	28.7
Fish Oil-1	F	on_diet	12		Fish														29.5	29.6	29.9	30.5	31	31	32	33.6	34.5	33.7	33.6	31.4
Fish Oil-1	F	Reverted	9	3	Fish	19.2	20	21.6	22.2	23.7	24.5	25.1	25.5	26.9	26.5	27.3	27.6	27	29.4	30.6	30.4	27.8	29.6	37.5	36	33		31.1		32.1
Fish Oil-2	F	Reverted	4	8	Fish									33.8	29.7	26.6	26.3	26	26.1	28.5	28.3	28.5		30.4	30.9	31.1		32		32.6
Fish Oil-2	F	on_diet	12		Fish														27.7	26.5	27	26.2	27.1	27.1	28.8	29.3	29.6	29.5	28.9	26
Fish Oil-2	F	Reverted	9	3	Fish														24.8	24.3	24.6	24.6	26.6	26.6	26.8	25.9	0	0	0	0
Fish Oil-2	F	on_diet	12		Fish	19	20.1	18.5	22.5	25.5	24.8	26.5	26.7	27	27.8	28.2	27.3	27.2	29.2	30.3	30.5	28.8	27.6	27.6	29.4	31.2	33.1	32.8	31.1	0
Fish Oil-2	F	Reverted	9	3	Fish	19.6	20.1	21.8	23.1	23.5	23.8	24.3	25.7	26.4	27.5	28.5	28.4	29.3	28.6	27.6	28.4	33.1	34.5	40.2	37.2	34		34.8		35
11F	F	on_diet	12		Fish		18.6	20	19.7	21.9	21.3	22.5	23.2	23.5	23.2	23.4	23.7	24.1	23.8	24.8	24.7	25.8	25.5	27.5	26.3	26.3	25.6	25.7	25.8	25.9
11F	F	on_diet	12		Fish		18.7	19.8	20.9	22.5	22.5	22.9	23.8	25	24.9	24.1	24.7	24.2	24.4	24.6	24.6	25.2	25.7	25.5	26.4	25.6	0	0	0	0
12F	F	on_diet	12		Fish		17	18.4	20.6	20.2	20.9	21.6	21.4	22.1	21.6	22.4	22.4	23.2	23.5	23.8	24.1	24.6	24.8	25.4	25.6	0	0	0	0	0
12F	F	on_diet	12		Fish		18.5	19.5	20.2	22.4	23.1	23.1	24.4	25.4	25.3	26.8	27.7	26.9	26.4	27.3	27.5	30	31.7	31.8	31	31.5	31.3	31.2	31.3	31.2
Coconut-1	F	Reverted	4	8	Coconut									27.5	26.8	25	24.4	25.4	26.1	29.7	30.1	29.5		29	30.2	29.6		30.9		34.4
Coconut-1	F	on_diet	12		Coconut	18.2	20.2	20.9	21.8	23.3	23.3	25.8	27.1	30	32	31.1	31.3	32	35.2	35.4	35.6	37.6	37.9	39	41.1	40.7	40.6	40.3	40.8	39
Coconut-1	F	Reverted	9	3	Coconut														28.5	28.4	29.2	33.1	35.3	34.9	34.7	33.2		29.9		30.3
Coconut-1	F	on_diet	12		Coconut														33.8	34	34.5	39.2	39.2	40.5	0	0	0	0	0	0
Coconut-1	F	Reverted	9	3	Coconut	18.2	20	21.1	22.8	23.8	24.6	26.8	29.5	29.4	32.2	34.2	34.1	34.6	36.7	37.9	37.8	39.1	40	40	40.5	38.3		35		33.8
Coconut-2	F	on_diet	12		Coconut	18.9	20.1	24.1	22.6	23.7	23.2	24.5	26.2	26.6	26	28.2	27.5	27.1	32.4	31.9	32.3	32.9	35.2	35.9	35.7	34	33.3	33	33.7	0
Coconut-2	F	Reverted	4	8	Coconut									30.9	30.1	29	29.5	29.3	28.3	29.9	29.6	32.2		32.4	33	34		38.3		0
Coconut-2	F	on_diet	12		Coconut	18.2	19.1	20.3	22.7	23.4	23	24.4	25.5	25.4	27.4	27	27	28.9	29.9	29.4	30.2	29.5	29.9	29.2	29.9	33.2	34.8	35.2	36.2	0
Coconut-2	F	on_diet	12		Coconut														30.6	31.2	31	32.4	33.6	34.6	35	36	39.8	39.9	40.3	38.7
Coconut-2	F	Reverted	9	3	Coconut														36.8	37.4	37.8	29.9	29.2	28.9	28.3	28.8		0	0	0
13F	F	on_diet	12		Coconut		17	18	19.4	19.4	20.7	20.2	20.7	21.3	21.5	22.9	22	21.8	23.4	21.9	23.3	24.1	25.9	24.3	26.9	27	27.8	0	0	0
13F	F	on_diet	12		Coconut		20	21.4	21.7	22.8	22.5	24.6	24.4	25.3	25.6	28.5	28	28.1	29	28.8	29.2	32.3	33.8	30.4	29.5	0	0	0	0	0
14F	F	on_diet	12		Coconut		18.3	19.2	19.7	20	20.6	21.2	23	22.9	23.6	26.3	26	27.4	27.7	27.5	27.9	29.5	31.8	33	33.8	37	35.9	34.7	32.3	33
14F	F	on_diet	12		Coconut		18.9	18.6	19.9	22	21.6	23.6	23.5	24.5	24.4	25.2	27.7	27	26.9	26.2	28.5	31.8	35	35.9	37.9	40.1	39.4	33.5	32.8	34.8
Keto-1	F	Reverted	4	8	Keto									24.4	23.2	22	22.1	23	24.5	26.4	27	26.6		25.7	26	26.9		28		27.9
Keto-1	F	on_diet	12		Keto														29.4	29.5	29.9	33.3	35.5	36	37.7	39.2	39.1	39.5	40.8	42.7
Keto-1	F	on_diet	12		Keto	19.1	19.9	21.9	22.6	22.9	23.9	24.3	23.6	23.2	26.3	31	29.3	30.3	33.3	33.5	33.2	38.3	39.9	40.2	40	40.4	41.1	41.8	43.5	42
Keto-1	F	Reverted	9	3	Keto														33.6	34	34.6	37	39	32.5	34.4	35		33.9		34.1
Keto-1	F	Reverted	9	3	Keto	18.9	20.4	22.7	21.8	24.3	23.4	25.6	26.1	26.2	29.3	31	34.5	33.3	38.7	38.6	37.4	43	44.1	36.7	36.8	39		37.4		36.6
Keto-2	F	on_diet	12		Keto														29.8	29.9	29.4	34.6	35	36.3	36.8	38.6	39.1	38.4	38.6	39.6
Keto-2	F	on_diet	12		Keto														30.7	31.2	30.8	35.3	36.5	37.2	38	40	39.4	38.9	39.1	34.9
Keto-2	F	Reverted	4	8	Keto									25.7	23.9	24.5	24.3	24.4	25	27.7	27.3	27		30.2	29.9	28.9		28.2		27.8
Keto-2	F	on_diet	12		Keto	18.9	20.5	23.6	22.8	22.6	22.9	24	23.8	24	24.8	27.5	26.7	27.2	29.5	29.8	29.5	35	34.8	35.9	36.6	36.9	37.7	38	38.3	36.5
Keto-2	F	Reverted	9	3	Keto	18.8	21	22.4	21.4	24.3	23	23.5	24.7	24.3	25.2	27.1	26.5	26.2	30.2	30.8	31	35.5	37.1	29.9	29.7	33		0	0	0
15F	F	on_diet	12		Keto		18.4	19.4	20.8	21.2	22.7	23.7	23.8	25.6	25.8	27	27.4	27.3	27.5	28.1	27.7	28.4	28.1	28.4	32.1	33	28.3	26	26.2	0
15F	F	on_diet	12		Keto		17.5	17.8	19.6	19.8	20.9	21.4	21.8	22.5	22.9	24.3	24.3	24.6	23.5	24.6	24.9	26	25.3	24.6	26.3	27.1	26.4	25.2	0	0
16F	F	on_diet	12		Keto		19.5	20.5	21.5	22.3	21.6	24.2	25.1	24.5	0	0	0	0	0	0	0	0	0	0	0	0	0	0	0	0
16F	F	on_diet	12		Keto		18	19.4	21.9	21.3	22.9	23.5	23.2	25.4	25.6	25.1	24.6	25.3	25.8	28.2	27	26.5	27.6	26.4	26.5	0	0	0	0	0
16F	F	on_diet	12		Keto										29.8	29.8	28.4	29.6	29.8	32.9	28.5	31.2	32.3	32.4	34.7	34	34.7	30.1	29.4	29.3

### Sheet: snap frozen tissue samples
			Number of mice		Tissue	Tubes per mouse	Total Tubes
Control	Female	12M	9		Ear	1	123
		4MR	0		Ilium	1	123
		9MR	0		Colon	1	123
	Male	12M	7		Visceral Fat	1	123
		4MR	0		Pancreas	1	123
		9MR	0		Liver	1	123
Lard	Female	12M	3		Lung	1	123
		4MR	2		Kidney	1	123
		9MR	3		Heart	1	123
	Male	12M	3		Brain	1	123
		4MR	2		Prostate	1	56
		9MR	3		Testis	1	56
Palm Oil	Female	12M	5		Mammary Gland	1	67
		4MR	2		Ovaries	1	67
		9MR	1		Endometrium	1	67
	Male	12M	2
		4MR	1
		9MR	3
Olive Oil	Female	12M	4
		4MR	2
		9MR	3
	Male	12M	3
		4MR	2
		9MR	2
Milk	Female	12M	3
		4MR	2
		9MR	3
	Male	12M	2
		4MR	2
		9MR	2
Fish Oil	Female	12M	5
		4MR	2
		9MR	3
	Male	12M	4
		4MR	2
		9MR	3
Coconut Oil	Female	12M	1
		4MR	2
		9MR	2
	Male	12M	4
		4MR	1
		9MR	3
Ketogenic	Female	12M	5
		4MR	2
		9MR	3
	Male	12M	3
		4MR	0
		9MR	2

### Sheet: feces_plasma
Monthly Collections			Number of mice	feces every month
Control	Female	12M	9	plasma every month
		4MR	0
		9MR	0
	Male	12M	7
		4MR	0
		9MR	0
Lard	Female	12M	3
		4MR	2
		9MR	3
	Male	12M	3
		4MR	2
		9MR	3
Palm Oil	Female	12M	5
		4MR	2
		9MR	1
	Male	12M	2
		4MR	1
		9MR	3
Olive Oil	Female	12M	4
		4MR	2
		9MR	3
	Male	12M	3
		4MR	2
		9MR	2
Milk	Female	12M	3
		4MR	2
		9MR	3
	Male	12M	2
		4MR	2
		9MR	2
Fish Oil	Female	12M	5
		4MR	2
		9MR	3
	Male	12M	4
		4MR	2
		9MR	3
Coconut Oil	Female	12M	1
		4MR	2
		9MR	2
	Male	12M	4
		4MR	1
		9MR	3
Ketogenic	Female	12M	5
		4MR	2
		9MR	3
	Male	12M	3
		4MR	0
		9MR	2

### Sheet: tissue_metagenomics
			Number of Mice
Control	Female	12M	9		Tissue	Tubes per mouse	Total Tubes
		4MR	0		Ear	1	123
		9MR	0		Lung	1	123
	Male	12M	7		Duodenum	1	123
		4MR	0		Proximal Jejunum	1	123
		9MR	0		Ilium	1	123
Lard	Female	12M	3		Cecum	1	123
		4MR	2		Colon	1	123
		9MR	3
	Male	12M	3
		4MR	2
		9MR	3
Palm Oil	Female	12M	5
		4MR	2
		9MR	1
	Male	12M	2
		4MR	1
		9MR	3
Olive Oil	Female	12M	4
		4MR	2
		9MR	3
	Male	12M	3
		4MR	2
		9MR	2
Milk	Female	12M	3
		4MR	2
		9MR	3
	Male	12M	2
		4MR	2
		9MR	2
Fish Oil	Female	12M	5
		4MR	2
		9MR	3
	Male	12M	4
		4MR	2
		9MR	3
Coconut Oil	Female	12M	1
		4MR	2
		9MR	2
	Male	12M	4
		4MR	1
		9MR	3
Ketogenic	Female	12M	5
		4MR	2
		9MR	3
	Male	12M	3
		4MR	0
		9MR	2

### Sheet: metabolic_cage data
sample\time	1m	3m	7m	12m
Control_M	4	4	4	4
Control_F	4	4	4	4
Lard_F	2	2	4	2
Lard_M	2	2	3	2
Olive_M	2	2	2	2
Olive_F	2	2	4	2
Milk_F	2	2	3	2
Milk_M	2	2	3	2
Fish_F	2	2	4	2
Fish_M	2	2	3	2
Palm_F	2	2	4	2
Palm_M	2	2	2	2
Keto_F	2	2	2	2
Keto_M	2	2	2	2
Coco_F	2	2	2	2
Coco_M	2	2	2	2
